# Microbial ecology of acidic, biogenic gypsum: Community structure and distribution of extremophiles on freshly formed and relict sulfate deposits in a hydrogen sulfide-rich cave

**DOI:** 10.1101/2025.02.14.637391

**Authors:** Zoë E. Havlena, Katherine Lucero, Heather V. Graham, Jennifer C. Stern, Scott D. Wankel, Maurizio Mainiero, Daniel S. Jones

## Abstract

Sulfate minerals are abundant on the Martian surface, and many of these evaporite deposits are thought to have precipitated from acidic fluids. On Earth, gypsum (CaSO_4_•2H_2_O) and other sulfates sometimes form under acidic conditions, so exploring the extremophilic life that occurs in these mineral environments can help us evaluate the astrobiological potential of acid sulfate depositional settings. Here, we characterized the microbial communities associated with acidic gypsum deposits in a sulfuric acid cave, where sulfate precipitation is driven by sulfide-oxidizing bacteria and archaea. We used 16S rRNA gene sequencing and cell counts to characterize gypsum-associated microorganisms in freshly formed and relict deposits throughout the cave, in order to test hypotheses about how microbial community composition and abundance would vary with distance from the sulfidic water table and with the concentration of H_2_S(*g*) and other gases in the cave atmosphere. We found that actively-forming gypsum in the lower cave levels was colonized by low diversity communities of sulfide-oxidizing chemolithotrophs and other acidophiles that have few cells compared to other environments in the cave. The most abundant taxa were *Acidithiobacillus, Metallibacterium, Mycobacteria*, and three different *Thermoplasmatales*-group archaea, which occupied distinct niches based on proximity to sulfidic streams and the concentration of gases in the cave air. In contrast, deposits in older cave levels had more diverse communities that are dominated by chemoorganotrophic and methanotrophic taxa. These findings show that acidic sulfate deposits serve as habitats for extremophilic microorganisms, and broaden our knowledge of the life associated with terrestrial sulfates.

**Importance:** Gypsum and other sulfate salts are common on Mars, and many of these deposits are thought to have formed from acidic fluids early in the planet’s history. Understanding the life that survives and thrives in similar environments on Earth is therefore crucial for evaluating whether these Martian sulfates are or ever were habitable. One such environment where acidic gypsum occurs is in sulfuric acid caves, where extremophilic microorganisms drive the precipitation of sulfate minerals by oxidizing hydrogen sulfide gas from the cave atmosphere. Here, we characterized the communities of microorganisms on freshly formed and ancient gypsum in the Frasassi Caves, and found that the gypsum deposits hosted microbial communities that changed based on chemical energy availability and the age of the gypsum. Our findings underscore the importance of chemical and microbiological interactions in shaping habitable niches, and provide context for searching for past or present life in acidic Martian sulfates.
