## Supplementary Table S1 for "Microbial ecology of acidic, biogenic gypsum: Community structure and distribution of extremophiles on freshly formed and relict sulfate deposits in a hydrogen sulfide-rich cave"

### Sheet: TableS1
Supplementary Table S1. Summary of all rRNA gene libraries and associated metadata
ID	Sample	Origin	Cluster	pH	H2S ppmv	CO2 ppmv	NH3 ppmv	Distance	Year	R1filename
GB19_22ar1	GB19_22	GB	3	0	0	1450	0	3.1	2019	FRAS_GB19_22ar1_S152_R1_001.fastq.gz
GB19_22ar2	GB19_22	GB	3	0	0	1450	0	3.1	2019	FRAS_GB19_22ar2_S153_R1_001.fastq.gz
GB19_30a	GB19_30	GB	4	0	7	1430	0	1.1	2019	FRAS_GB19_30a_S162_R1_001.fastq.gz
GB19_32a	GB19_32	GB	4	0	7	1430	0	1.1	2019	FRAS_GB19_32a_S163_R1_001.fastq.gz
GB19_51a	GB19_51	GB		0	5	1028	0	7.5	2019	FRAS_GB19_51a_S165_R1_001.fastq.gz
GB19_56a	GB19_56	GB	4	1.5	0	1060	0	29.5	2019	FRAS_GB19_56a_S166_R1_001.fastq.gz
GB19_64a	GB19_64	GB	4	1	0	1149	0	25	2019	FRAS_GB19_64a_S154_R1_001.fastq.gz
GB19_65a	GB19_65	GB	4	0.5	0	1116	0	16	2019	FRAS_GB19_65a_S155_R1_001.fastq.gz
GB19_23a	GB19_23	GB	2	0	0	1450	0	3.1	2019	GB19-23a_S54_L001_R1_001.fastq.gz
GB19_25ap2	GB19_25	GB	1	0	0	2040	0	3.1	2019	GB19-25ap2_S55_L001_R1_001.fastq.gz
GB19_33ap1	GB19_33	GB	4	0	7	1430	0	1	2019	GB19-33ap1_S59_L001_R1_001.fastq.gz
GB19_33ap2	GB19_33	GB	4	0	7	1430	0	1	2019	GB19-33ap2_S74_L001_R1_001.fastq.gz
GB19_33ap3	GB19_33	GB	4	0	7	1430	0	1	2019	GB19-33ap3_S101_L001_R1_001.fastq.gz
GB19_36ap2	GB19_36	GB	4	0	8	1397	0	1.5	2019	GB19-36ap2_S182_L001_R1_001.fastq.gz
GB19_37a	GB19_37	GB		0	8	1397	0	1.5	2019	GB19-37a_S63_L001_R1_001.fastq.gz
GB19_52ap1	GB19_52	GB	4	0.5	5	1028	0	7.5	2019	GB19-52ap1_S64_L001_R1_001.fastq.gz
GB19_52ap2	GB19_52	GB		0.5	5	1028	0	7.5	2019	GB19-52ap2_S77_L001_R1_001.fastq.gz
GB19_52ap3	GB19_52	GB	4	0.5	5	1028	0	7.5	2019	GB19-52ap3_S96_L001_R1_001.fastq.gz
GB21_12ap2	GB21_12	GB	4	1.5	0	1027	0	29.5	2021	GB21-12ap2_S108_L001_R1_001.fastq.gz
GB21_12ap3	GB21_12	GB	2	1.5	0	1027	0	29.5	2021	GB21-12ap3_S183_L001_R1_001.fastq.gz
GB21_13ap2	GB21_13	GB	4	1	0	1027	0	29.5	2021	GB21-13ap2_S184_L001_R1_001.fastq.gz
GB21_14ap2	GB21_14	GB	2	1.5	0	1027	0	29.5	2021	GB21-14ap2_S185_L001_R1_001.fastq.gz
GB21_16ap2	GB21_16	GB		1	0	1115	0	7.5	2021	GB21-16ap2_S34_L001_R1_001.fastq.gz
GB21_17ap2	GB21_17	GB		1	0	1115	0	7.5	2021	GB21-17ap2_S35_L001_R1_001.fastq.gz
GB21_18a	GB21_18	GB	4	0.5	0	1115	0	7.5	2021	GB21-18a_S31_L001_R1_001.fastq.gz
GB21_19a	GB21_19	GB	4	0.5	15	1560		1.5	2021	GB21-19a_S30_L001_R1_001.fastq.gz
GB21_20a	GB21_20	GB		0.5	15	1560		1.5	2021	GB21-20a_S29_L001_R1_001.fastq.gz
GB21_21ap3	GB21_21	GB	4	0.5	15	1560		1.5	2021	GB21-21ap3_S186_L001_R1_001.fastq.gz
GB22_11.1	GB22_11	GB	4	0.5	7	1400		1	2022	GB22-11x1_S72_L001_R1_001.fastq.gz
GB22_11.2	GB22_11	GB	4	0.5	7	1400		1	2022	GB22-11x2_S59_L001_R1_001.fastq.gz
GB22_11.3	GB22_11	GB	2	0.5	7	1400		1	2022	GB22-11x3_S60_L001_R1_001.fastq.gz
GB22_12.1	GB22_12	GB	4	0.5	4	1400	0	7.5	2022	GB22-12x1_S76_L001_R1_001.fastq.gz
GB22_12.2r2	GB22_12	GB	3	0.5	4	1400	0	7.5	2022	GB22-12x2_S61_L001_R1_001.fastq.gz
GB22_12.2	GB22_12	GB	4	0.5	4	1400	0	7.5	2022	GB22-12x2r2_S65_L001_R1_001.fastq.gz
GB22_12.3	GB22_12	GB	4	0.5	4	1400	0	7.5	2022	GB22-12x3_S62_L001_R1_001.fastq.gz
GB22_13.1	GB22_13	GB	2	0	0	1000	0	29.5	2022	GB22-13x1_S66_L001_R1_001.fastq.gz
GB22_13.2	GB22_13	GB	2	0	0	1000	0	29.5	2022	GB22-13x2_S77_L001_R1_001.fastq.gz
GB22_13.3	GB22_13	GB	2	0	0	1000	0	29.5	2022	GB22-13x3_S78_L001_R1_001.fastq.gz
GB19_31ap1	GB19_31	GB	3	0	7	1430	0	1	2019	GB19-31ap1_S58_L001_R1_001.fastq.gz
GB19_31ap2	GB19_31	GB	3	0	7	1430	0	1	2019	GB19-31ap2_S73_L001_R1_001.fastq.gz
GB19_34ap1	GB19_34	GB	3	0	7	1430	0	1	2019	GB19-34ap1_S60_L001_R1_001.fastq.gz
GB19_34ap2	GB19_34	GB	3	0	7	1430	0	1	2019	GB19-34ap2_S75_L001_R1_001.fastq.gz
GB19_35ap1	GB19_35	GB	4	0	8	1397	0	1.5	2019	GB19-35ap1_S62_L001_R1_001.fastq.gz
GB19_35ap2	GB19_35	GB	4	0	8	1397	0	1.5	2019	GB19-35ap2_S76_L001_R1_001.fastq.gz
PC19_22a	PC19_22	PC	4	1	0	1750	0	0.5	2019	FRAS_PC19_22a_S164_R1_001.fastq.gz
PC19_22a2023	PC19_22	PC		1	0.2	1750	0	1.6	2019	PC19-22a_S65_L001_R1_001.fastq.gz
PC19_23ap1	PC19_23	PC	4	0.5	1.5	1690	0	1.6	2019	PC19-23ap1_S66_L001_R1_001.fastq.gz
PC19_23ap2	PC19_23	PC		0.5	1.5	1690	0	1.6	2019	PC19-23ap2_S78_L001_R1_001.fastq.gz
PC19_23ap3	PC19_23	PC	4	0.5	1.5	1690	0	1.6	2019	PC19-23ap3_S97_L001_R1_001.fastq.gz
PC19_26ap1	PC19_26	PC	3	0	1.5	1690	0	2.3	2019	PC19-26ap1_S68_L001_R1_001.fastq.gz
PC19_26ap2	PC19_26	PC		0	1.5	1690	0	2.3	2019	PC19-26ap2_S79_L001_R1_001.fastq.gz
PC19_26ap3	PC19_26	PC	3	0	1.5	1690	0	2.3	2019	PC19-26ap3_S98_L001_R1_001.fastq.gz
PC19_27ap1	PC19_27	PC	4	0	1.5	1690	0	2.3	2019	PC19-27ap1_S69_L001_R1_001.fastq.gz
PC19_27ap2	PC19_27	PC		0	1.5	1690	0	2.3	2019	PC19-27ap2_S80_L001_R1_001.fastq.gz
PC19_27ap3	PC19_27	PC	4	0	1.5	1690	0	2.3	2019	PC19-27ap3_S99_L001_R1_001.fastq.gz
PC21_12ap1	PC21_12	PC	2	2	0	717	0	4	2021	PC21-12ap1_S38_L001_R1_001.fastq.gz
PC21_12ap2	PC21_12	PC	2	2	0	717	0	4	2021	PC21-12ap2_S42_L001_R1_001.fastq.gz
PC21_13ap1	PC21_13	PC		2	0	717	0	4	2021	PC21-13ap1_S39_L001_R1_001.fastq.gz
PC21_13ap2	PC21_13	PC	2	2	0	717	0	4	2021	PC21-13ap2_S43_L001_R1_001.fastq.gz
PC21_14ap1	PC21_14	PC	2	2	0	717	0	4	2021	PC21-14ap1_S40_L001_R1_001.fastq.gz
PC21_14ap2	PC21_14	PC	2	2	0	717	0	4	2021	PC21-14ap2_S44_L001_R1_001.fastq.gz
PC21_16ap1	PC21_16	PC	1	2	0	825	0	0.5	2021	PC21-16ap1_S52_L001_R1_001.fastq.gz
PC21_16ap2A	PC21_16	PC	1	2	0	825	0	0.5	2021	PC21-16ap2A_S120_L001_R1_001.fastq.gz
PC21_16ap2H	PC21_16	PC	1	2	0	825	0	0.5	2021	PC21-16ap2H_S116_L001_R1_001.fastq.gz
PC21_17ap2	PC21_17	PC		1.5	0	825	0	0.5	2021	PC21-17ap2_S36_L001_R1_001.fastq.gz
PC21_18ap2	PC21_18	PC	4	1	0	825	0	0.5	2021	PC21-18ap2_S188_L001_R1_001.fastq.gz
PC22_11.1	PC22_11	PC	2	2.5	0	1800	0	6	2022	PC22-11x1_S71_L001_R1_001.fastq.gz
PC22_11.2	PC22_11	PC		2.5	0	1800	0	6	2022	PC22-11x2_S52_L001_R1_001.fastq.gz
PC22_11.3	PC22_11	PC	2	2.5	0	1800	0	6	2022	PC22-11x3_S53_L001_R1_001.fastq.gz
PC22_12.1	PC22_12	PC	2	2	17.4	1600		1.8	2022	PC22-12x1_S67_L001_R1_001.fastq.gz
PC22_12.1W	PC22_12	PC		2	17.4	1600		1.8	2022	PC22-12x1W_S68_L001_R1_001.fastq.gz
PC22_12.2	PC22_12	PC	2	2	17.4	1600		1.8	2022	PC22-12x2_S54_L001_R1_001.fastq.gz
PC22_12.3	PC22_12	PC		2	17.4	1600		1.8	2022	PC22-12x3_S55_L001_R1_001.fastq.gz
PC22_13.1	PC22_13	PC		4	0	1400	0	26.6	2022	PC22-13x1_S73_L001_R1_001.fastq.gz
PC22_13.2r2	PC22_13	PC		4	0	1400	0	26.6	2022	PC22-13x2_S56_L001_R1_001.fastq.gz
PC22_13.2	PC22_13	PC		4	0	1400	0	26.6	2022	PC22-13x2r2_S64_L001_R1_001.fastq.gz
PC22_13.3	PC22_13	PC	2	4	0	1400	0	26.6	2022	PC22-13x3_S58_L001_R1_001.fastq.gz
RS19_23ap3	RS19_23	RS		0	15	4250		0.5	2019	RS19-23ap3_S84_L001_R1_001.fastq.gz
RS19_24ap3	RS19_24	RS	3	0	15	4250		0.5	2019	RS19-24ap3_S85_L001_R1_001.fastq.gz
RS19_27ap3	RS19_27	RS		0	4.5	4608	0	1	2019	RS19-27ap3_S87_L001_R1_001.fastq.gz
RS19_28ap3	RS19_28	RS	3	0	4.5	4608	0	1	2019	RS19-28ap3_S88_L001_R1_001.fastq.gz
RS19_28ap4H	RS19_28	RS	3	0	4.5	4608	0	1	2019	RS19-28ap4H_S119_L001_R1_001.fastq.gz
RS19_28ap5A	RS19_28	RS	3	0	4.5	4608	0	1	2019	RS19-28ap5A_S166_L001_R1_001.fastq.gz
RS19_32ap2	RS19_32	RS	3	0	15	4450		0.5	2019	RS19-32ap2_S92_L001_R1_001.fastq.gz
RS19_33ap2	RS19_33	RS	3	0	15	4450		0.5	2019	RS19-33ap2_S93_L001_R1_001.fastq.gz
RS21_11ap2	RS21_11	RS	4	0	17	2450		1	2021	RS21-11ap2_S187_L001_R1_001.fastq.gz
RS21_15ap2	RS21_15	RS	4	0	22	2360		0.5	2021	RS21-15ap2_S191_L001_R1_001.fastq.gz
RS21_20a	RS21_20	RS		0	0	1500	0	10	2021	RS21-20a_S46_L001_R1_001.fastq.gz
RS21_21a	RS21_21	RS		0	0	1500	0	10	2021	RS21-21a_S47_L001_R1_001.fastq.gz
RS21_22a	RS21_22	RS	4	0	0	1500	0	10	2021	RS21-22a_S48_L001_R1_001.fastq.gz
RS19_24ap2A	RS19_24	RS		0	15	4250		0.5	2021	RS21-24ap2A_S165_L001_R1_001.fastq.gz
RS19_24ap2H	RS19_24	RS	3	0	15	4250		0.5	2021	RS21-24ap2H_S118_L001_R1_001.fastq.gz
RS21_31.1a	RS21_31x1	RS	3	1	22	2360		0.5	2021	RS21-31-1a_S50_L001_R1_001.fastq.gz
RS21_31.2ap2A	RS21_31x2	RS	4	1	33	2615		0.5	2021	RS21-31-2ap2A_S121_L001_R1_001.fastq.gz
RS21_31.2ap2H	RS21_31x2	RS	4	1	33	2615		0.5	2021	RS21-31-2ap2H_S117_L001_R1_001.fastq.gz
RS21_32.2a	RS21_31x2	RS	4	1	33	2615		0.5	2021	RS21-32-2a-1_S51_L001_R1_001.fastq.gz
RS19_22ap1	RS19_22	RS	3	0	15	4250		0.5	2019	RS19-22ap1_S71_L001_R1_001.fastq.gz
RS19_22ap2	RS19_22	RS		0	15	4250		0.5	2019	RS19-22ap2_S82_L001_R1_001.fastq.gz
RS19_26ap3	RS19_26	RS	3	0	4.5	4608	0	1	2019	RS19-26ap3_S86_L001_R1_001.fastq.gz
RS19_29ap2	RS19_29	RS	3	0	4.5	4608	0	1	2019	RS19-29ap2_S90_L001_R1_001.fastq.gz
RS19_31ap2	RS19_31	RS	3	0	15	4450		0.5	2019	RS19-31ap2_S91_L001_R1_001.fastq.gz
RS21_12ap2	RS21_12	RS	3	0	17	2450		1	2021	RS21-12ap2_S94_L001_R1_001.fastq.gz
RS21_16ap1	RS21_16	RS	4	0	22	2360		0.5	2021	RS21-16ap1_S102_L001_R1_001.fastq.gz
PC19_44ar1	PC19_44r1	GdF	2		0	1494	0	25	2019	FRAS_PC19_44ar1_S156_R1_001.fastq.gz
PC19_44ar2	PC19_44r2	GdF	2		0	1494	0	25	2019	FRAS_PC19_44ar2_S157_R1_001.fastq.gz
PC19_46a	PC19_46	GdF	1		0	1710	0	52.5	2019	FRAS_PC19_46a_S158_R1_001.fastq.gz
PC19_48a	PC19_48	GdF			0	1591	0	60	2019	FRAS_PC19_48a_S167_R1_001.fastq.gz
PC19_51a	PC19_51	GdF			0	1544	0	61	2019	FRAS_PC19_51a_S168_R1_001.fastq.gz
PC60a	PC19_60a	GdF	1		0	1237	0	63	2019	FRAS_PC60a_S111_R1_001.fastq.gz
PC60b	PC19_60b	GdF	1		0	1237	0	63	2019	FRAS_PC60b_S112_R1_001.fastq.gz
PC61a	PC19_61a	GdF			0	1217	0	64	2019	FRAS_PC61a_S119_R1_001.fastq.gz
PC61b	PC19_61b	GdF			0	1217	0	64	2019	FRAS_PC61b_S120_R1_001.fastq.gz
PC19_52ap1	PC19_52	GdF	1		0	1544	0	62	2019	PC19-52ap1_S70_L001_R1_001.fastq.gz
PC19_52ap2	PC19_52	GdF	1		0	1544	0	62	2019	PC19-52ap2_S81_L001_R1_001.fastq.gz
PC19_52ap3	PC19_52	GdF	1		0	1544	0	62	2019	PC19-52ap3_S100_L001_R1_001.fastq.gz
PC21_20ap3	PC21_20	GdF	1		0	688	0	41	2021	PC21-20ap3_S189_L001_R1_001.fastq.gz
PC21_21ap3	PC21_21	GdF	1		0	688	0	41	2021	PC21-21ap3_S193_L001_R1_001.fastq.gz
PC21_22ap2	PC21_22	GdF	1		0	688	0	41	2021	PC21-22ap2_S190_L001_R1_001.fastq.gz
BG21_12ap1	BG21_12	BG	1	6	0	1094	0		2021	BG21-12ap1_S103_L001_R1_001.fastq.gz
BG21_13ap1	BG21_13	BG	1	5.5	0	1094	0		2021	BG21-13ap1_S104_L001_R1_001.fastq.gz
BG21_14ap1	BG21_14	BG	1		0	1094	0		2021	BG21-14ap1_S105_L001_R1_001.fastq.gz
BG21_15ap1	BG21_15	BG	1		0	1094	0		2021	BG21-15ap1_S106_L001_R1_001.fastq.gz
BG21_16ap1	BG21_16	BG	1		0	884	0		2021	BG21-16ap1_S109_L001_R1_001.fastq.gz
BG21_1a_1p2	BG21_1a	BG	1		0	1094	0		2021	BG21-1a-1p2_S175_L001_R1_001.fastq.gz
BG21_1a_2p2	BG21_1a	BG	1		0	1094	0		2021	BG21-1a-2p2_S176_L001_R1_001.fastq.gz
BG21_1a_3p2	BG21_1a	BG	1		0	1094	0		2021	BG21-1a-3p2_S177_L001_R1_001.fastq.gz
BG21_1b_1p2	BG21_1b	BG			0	1094	0		2021	BG21-1b-1p2_S178_L001_R1_001.fastq.gz
BG21_1b_2p2	BG21_1b	BG	1		0	1094	0		2021	BG21-1b-2p2_S179_L001_R1_001.fastq.gz
BG21_1b_3p2	BG21_1b	BG	1		0	1094	0		2021	BG21-1b-3p2_S180_L001_R1_001.fastq.gz
SS11a	SS19_11a	SS							2019	FRAS_SS11a_S113_R1_001.fastq.gz
SS11b	SS19_11b	SS	3						2019	FRAS_SS11b_S114_R1_001.fastq.gz
SS12a	SS19_12a	SS	1						2019	FRAS_SS12a_S121_R1_001.fastq.gz
SS12b	SS19_12b	SS	1						2019	FRAS_SS12b_S115_R1_001.fastq.gz
SS14a	SS19_14a	SS	1						2019	FRAS_SS14a_S122_R1_001.fastq.gz
SS14b	SS19_14b	SS							2019	FRAS_SS14b_S123_R1_001.fastq.gz
SS21_13ap1	SS21_13a	SS							2021	SS21-13ap1_S110_L001_R1_001.fastq.gz
SS21_15ap1	SS21_15a	SS							2021	SS21-15ap1_S111_L001_R1_001.fastq.gz
TP21_12ap1	TP21_12a	TP							2021	TP21-12ap1_S112_L001_R1_001.fastq.gz
TP21_13ap1	TP21_13a	TP							2021	TP21-13ap1_S113_L001_R1_001.fastq.gz
TP21_15ap1	TP21_15a	TP							2021	TP21-15ap1_S114_L001_R1_001.fastq.gz
TP21_4a_1	TP21_4a	TP							2021	TP21-4a-1_S167_L001_R1_001.fastq.gz
TP21_4a_2	TP21_4a	TP	1						2021	TP21-4a-2_S168_L001_R1_001.fastq.gz
TP21_4a_3	TP21_4a	TP							2021	TP21-4a-3_S169_L001_R1_001.fastq.gz
TP21_4b_1	TP21_4b	TP							2021	TP21-4b-1_S170_L001_R1_001.fastq.gz
TP21_4b_2	TP21_4b	TP							2021	TP21-4b-2_S171_L001_R1_001.fastq.gz
TP21_4b_3	TP21_4b	TP							2021	TP21-4b-3_S172_L001_R1_001.fastq.gz
DBlank10	DBlank	DBlank	1						Blank	D-Blank10_S53_L001_R1_001.fastq.gz
DBlank11	DBlank	DBlank							Blank	D-Blank11_S57_L001_R1_001.fastq.gz
DBlank14	DBlank	DBlank	1						Blank	D-Blank14_S61_L001_R1_001.fastq.gz
DBlank15	DBlank	DBlank							Blank	D-Blank15_S67_L001_R1_001.fastq.gz
DBlank17	DBlank	DBlank							Blank	D-Blank17_S72_L001_R1_001.fastq.gz
DBlank1	DBlank	DBlank							Blank	D-Blank1_S32_L001_R1_001.fastq.gz
DBlank22	DBlank	DBlank							Blank	D-Blank22_S89_L001_R1_001.fastq.gz
DBlank24	DBlank	DBlank							Blank	D-Blank24_S95_L001_R1_001.fastq.gz
DBlank26	DBlank	DBlank	1						Blank	D-Blank26_S107_L001_R1_001.fastq.gz
DBlank27	DBlank	DBlank							Blank	D-Blank27_S115_L001_R1_001.fastq.gz
DBlank29	DBlank	DBlank							Blank	D-Blank29_S173_L001_R1_001.fastq.gz
DBlank31	DBlank	DBlank							Blank	D-Blank31_S181_L001_R1_001.fastq.gz
DBlank5	DBlank	DBlank							Blank	D-Blank5_S37_L001_R1_001.fastq.gz
DBlank8a	DBlank	DBlank							Blank	D-Blank8a_S41_L001_R1_001.fastq.gz
DBlank8b	DBlank	DBlank	2						Blank	D-Blank8b_S45_L001_R1_001.fastq.gz
D.Blank9	DBlank	DBlank	1						Blank	D-Blank9_S49_L001_R1_001.fastq.gz
DBlank11Mar21	DBlank	DBlank	1						Blank	FRAS_Dbl_11Mar21_S116_R1_001.fastq.gz
DBlank15Mar21	DBlank	DBlank							Blank	FRAS_Dbl_15Mar21_S124_R1_001.fastq.gz
DBlank25Mar21	DBlank	DBlank	1						Blank	FRAS_Dbl_25Mar21_S159_R1_001.fastq.gz
DBlank29Mar21	DBlank	DBlank							Blank	FRAS_Dbl_29Mar21_S169_R1_001.fastq.gz
DBlank12023	DBlank	DBlank							Blank	zhDBlank1_S57_L001_R1_001.fastq.gz
DBlank2	DBlank	DBlank							Blank	zhDBlank2_S63_L001_R1_001.fastq.gz
DBlank52023	DBlank	DBlank							Blank	zhDBlank5_S69_L001_R1_001.fastq.gz
DBlank6	DBlank	DBlank							Blank	zhDBlank6_S74_L001_R1_001.fastq.gz
DBlank7	DBlank	DBlank	1						Blank	zhDBlank7_S79_L001_R1_001.fastq.gz
RBlank15	RBlank	RBlank	1						Blank	R_Blank15_S110_R1_001.fastq.gz
RBlank16	RBlank	RBlank							Blank	R_Blank16_S118_R1_001.fastq.gz
RBlank19	RBlank	RBlank							Blank	R_Blank19_S151_R1_001.fastq.gz
RBlank1	RBlank	RBlank							Blank	R-Blank1_S28_L001_R1_001.fastq.gz
RBlank20	RBlank	RBlank							Blank	R_Blank20_S161_R1_001.fastq.gz
RBlank22	RBlank	RBlank							Blank	R-Blank22_S83_L001_R1_001.fastq.gz
RBlank31	RBlank	RBlank							Blank	R-Blank31_S174_L001_R1_001.fastq.gz
RBlank12023	RBlank	RBlank							Blank	zhRBlank1_S51_L001_R1_001.fastq.gz
RBlank5	RBlank	RBlank	2						Blank	zhRBlank5_S70_L001_R1_001.fastq.gz
RBlank6	RBlank	RBlank	1						Blank	zhRBlank6_S75_L001_R1_001.fastq.gz
Pctrl15	PosCtrl	PosCtrl							PosCtrl	Pctrl15_S117_R1_001.fastq.gz
Pctrl16	PosCtrl	PosCtrl							PosCtrl	Pctrl16_S125_R1_001.fastq.gz
Pctrl19	PosCtrl	PosCtrl							PosCtrl	Pctrl19_S160_R1_001.fastq.gz
Pctrl1	PosCtrl	PosCtrl							PosCtrl	P-Ctrl1_S33_L001_R1_001.fastq.gz
Pctrl20	PosCtrl	PosCtrl							PosCtrl	Pctrl20_S170_R1_001.fastq.gz
Pctrl32	PosCtrl	PosCtrl							PosCtrl	P-Ctrl32_S192_L001_R1_001.fastq.gz
Pctrl33	PosCtrl	PosCtrl							PosCtrl	P-Ctrl33_S194_L001_R1_001.fastq.gz
Abbreviations: ppmv = parts per million by volume.
Cluster refers to Supplementary Figure S2; failed libraries do not have a value
